# Homeostatic, repertoire and transcriptional relationships between colon T regulatory cell subsets

**DOI:** 10.1101/2023.05.17.541199

**Authors:** Deepshika Ramanan, Kaitavjeet Chowdhary, Serge M. Candéias, Martina Sassone-Corsi, Diane Mathis, Christophe Benoist

**Author notes:** Address correspondence to: Christophe Benoist, Department of Immunology Harvard Medical School, 77 Avenue Louis Pasteur, Boston, MA 02115. Salk Institute for Biological Studies, La Jolla, CA, USA.

## Abstract

Foxp3^+^ regulatory T cells (Tregs) in the colon are key to promoting peaceful co-existence with symbiotic microbes. Differentiated in either thymic or peripheral locations, and modulated by microbes and other cellular influencers, colonic Treg subsets have been identified through key transcription factors (TF; Helios, Rorg, Gata3, cMaf), but their inter-relationships are unclear. Applying a multimodal array of immunologic, genomic, and microbiological assays, we find more overlap than expected between populations. The key TFs play different roles, some essential for subset identity, others driving functional gene signatures. Functional divergence was clearest under challenge. Single-cell genomics revealed a spectrum of phenotypes between the Helios+ and Rorγ+ poles, different Treg-inducing bacteria inducing the same Treg phenotypes to varying degrees, not distinct populations. TCR clonotypes in monocolonized mice revealed that Helios+ and Rorγ+ Tregs are related, and cannot be uniquely equated to tTreg and pTreg. We propose that rather than the origin of their differentiation, tissue-specific cues dictate the spectrum of colonic Treg phenotypes.
