## Supplemental Table S1 for "Homeostatic, repertoire and transcriptional relationships between colon T regulatory cell subsets"

### Sheet: Up in Rorg Tregs
Table S1: Treg Signatures
	avg_logFC	p_val_adj
Ly6a	1.55997	1.41e-48
Gzmb	1.52044	1.31e-40
Ccr2	1.30033	1.17e-65
Lag3	0.992485	1.49e-23
Il10	0.968217	7.55e-37
Lgmn	0.906191	2.35e-17
Itm2b	0.829078	2.62e-51
Cxcr3	0.746056	1.2e-18
Maf	0.74321	3.2e-28
Adam8	0.723046	1.04e-22
Smco4	0.671809	5.23e-09
AW112010	0.664649	3.21e-20
Ddit4	0.601451	2.95e-09
Pde4b	0.59029	1.14e-11
Asb2	0.590135	1.8e-13
Icos	0.577044	2.07e-30
Fgl2	0.574754	6.88e-11
Ikzf3	0.566551	9.79e-16
Vim	0.541884	2.03e-19
S100a6	0.537778	1.42e-14
Ltb4r1	0.526935	2.8e-13
Ifi47	0.52241	0.000174989
Ccr4	0.521879	2.01e-07
Socs2	0.518274	1.82e-10
Ctla4	0.517989	3.67e-24
Saraf	0.517673	4.33e-17
Arl4c	0.515549	6.69e-11
Gpx1	0.510674	6.24e-11
Ckb	0.507835	1.21e-12
Il12rb1	0.492897	3.65e-13
Grn	0.480375	2.17e-11
Podnl1	0.469551	2.01e-14
Glrx	0.465545	1.77e-12
Rnase4	0.460667	1.08e-10
Rcbtb2	0.457549	1.25e-06
Cd47	0.454961	2.77e-16
Snx2	0.454529	4.2e-09
Lmna	0.451497	0.00699666
Cdkn1a	0.448862	0.000241353
Plk3	0.445359	6.99e-05
Leprotl1	0.42868	3.69e-14
Ptms	0.428672	2e-07
Rab11a	0.424762	5.69e-08
Malt1	0.416766	4.55e-05
Ehd1	0.41008	0.000520445
Lgals1	0.402315	1.9e-10
Cmtm7	0.401575	1.53e-09
Ipmk	0.391706	0.00176798
Foxp1	0.388657	1.63e-05
Itgae	0.381942	8.53e-05
Isg15	0.380871	1
4930503L19Rik	0.378107	2.73e-05
Nt5e	0.373722	0.000635518
Pkp3	0.365096	0.000202439
Igtp	0.351628	1
Got1	0.351264	0.00550259
Cxcr6	0.347377	0.00215069
Nfil3	0.343689	0.00148052
Ppp1cc	0.341974	2.79e-07
Gm2a	0.335091	0.00118441
Tmem154	0.334975	0.0247845
Lat	0.330243	8.33e-10
Samhd1	0.327624	0.882707
Thy1	0.327292	0.000360521
Tap1	0.326218	1
Capg	0.323717	4.51e-12
Ctla2a	0.316106	0.0256681
Tnfsf11	0.315031	1
Ucp2	0.313667	0.000640418
Cyb5a	0.311955	8.19e-05
Tesc	0.311707	1.62e-05
Npc2	0.303858	0.00219225
Wnk1	0.303807	0.139552
Ctsb	0.298738	0.00255071
Ccnd3	0.296871	0.0341059
Txndc17	0.294787	0.0084259
Gbp3	0.292574	0.0482993
Klf6	0.288206	1
Cd6	0.282696	0.0838959
Gng2	0.282311	0.169901
Ctsa	0.282146	0.190618
Arl5a	0.281256	0.0363685
Ctsd	0.280471	0.0111559
Cd4	0.27994	0.0405509
Ahnak	0.274202	0.0264495
Gpr15	0.273135	1
Irf1	0.267389	0.0316164
Irf4	0.260763	0.126294
Neb	0.258159	0.0818895
Socs3	0.257871	1
H2-T23	0.255604	1
Chmp4b	0.251661	1

### Sheet: Up in Helios Tregs
	avg_logFC	p_val_adj
Penk	1.93522	1.71e-11
Cd83	1.57653	5.79e-53
Cd81	1.15308	4.13e-28
Rln3	1.08436	3.02e-35
Pdcd1	1.05018	2.44e-27
Ccr8	0.957273	3.92e-26
H2afz	0.943443	1.88e-34
Rel	0.892713	2.68e-23
Ikzf2	0.749469	1.23e-35
Nfkbid	0.72558	7.65e-12
Dusp10	0.720661	2.19e-20
Cd74	0.705065	2.05e-08
Rgs2	0.697446	2.74e-15
Lrrc32	0.685401	1.1e-15
Zfp36l1	0.640038	2e-20
Nr4a2	0.616115	5.06e-08
Tnfrsf9	0.592623	3.49e-14
Tnfrsf4	0.569284	6.27e-20
Ccrl2	0.537385	8.09e-10
Nfkbiz	0.534525	1.31e-14
Fam46a	0.532926	3.14e-07
Epcam	0.530551	5.23e-07
Swap70	0.528577	9.31e-13
Nrp1	0.521995	8.92e-09
Pglyrp1	0.49945	7.84e-10
Itga4	0.494479	0.000175826
Traf1	0.491841	7.39e-15
Trib1	0.477865	1.13e-06
Bhlhe40	0.469885	0.00243334
Tnfrsf25	0.451522	6.3e-07
Ebi3	0.442144	3.25e-06
Gem	0.428057	0.0701547
Ephx1	0.415763	6.57e-06
Tnfrsf18	0.409703	1.66e-13
Il1rl1	0.409148	4.8e-05
Bmyc	0.403832	0.000170563
Rora	0.403243	0.000389925
Tspan13	0.397735	1.05e-06
Nr4a1	0.393978	0.000272609
Itm2c	0.3921	1.35e-08
Nrip1	0.387752	0.00233932
Nr4a3	0.377927	0.000689251
Ubald2	0.37001	6.14e-05
Ppp1r15a	0.366894	2.79e-09
Tox	0.366089	0.00148678
Dusp2	0.363563	1
Snx18	0.360434	0.00194837
Areg	0.359725	4.24e-12
Cd96	0.359352	0.0223346
Ifrd1	0.326279	1.51e-06
Nfkbia	0.319318	1.43e-10
Wls	0.319177	0.0118975
Serp1	0.318186	1
Cd200r1	0.318122	0.0554897
Tnfaip3	0.31664	1.47e-07
Il16	0.313974	1
BC021614	0.302638	0.794943
Rrad	0.299372	1
Gpx4	0.298362	3.72e-06
Gadd45b	0.296773	0.00602651
Stx11	0.294299	1
Birc3	0.293173	1
Sdhaf1	0.291187	1
Elovl5	0.289027	0.505175
Adora2a	0.28346	0.575229
Ighm	0.282706	0.00258568
Bin2	0.280661	1
Pcyt1a	0.275636	1
Nfkb1	0.274828	1
Vps37b	0.274504	1
Pim1	0.274433	5.38e-06
Tob2	0.268674	1
Gata3	0.266516	0.000275827
Ecm1	0.265855	0.410112
Sqstm1	0.265246	5.58e-05
Wsb1	0.262625	1
Hopx	0.262505	1
Mgst2	0.254855	1
Il21r	0.254278	1
S1pr1	0.252436	1
