## Supplemental Table S2A for "Homeostatic, repertoire and transcriptional relationships between colon T regulatory cell subsets"

### Sheet: S6A
S2A: Origin and number of TCRa/b data
ExpID	Mouse	Germfree Monocolonization	Sex	Age	Organ	Nb of Treg cells with TCR data	Nb of Tconv cells with TCR data
3	3.CR1	C. ramosum	M	6 weeks	Colon	276	216
3	3.CR2	C. ramosum	M	6 weeks	Colon	149	340
3	3.CR2	C. ramosum	M	6 weeks	Spleen	444	1107
3	3.EcN1	E. coli	M	6 weeks	Colon	177	973
3	3.EcN2	E. coli	M	6 weeks	Colon	151	601
3	3.GF1	---	M	6 weeks	Colon	102	79
3	3.GF2	---	M	6 weeks	Colon	80	318
3	3.Kif1	E. coli mutant KfiCD	M	6 weeks	Colon	98	208
3	3.Kif2	E. coli mutant KfiCD	M	6 weeks	Colon	446	430
3	3.PM1	P.magnus	M	6 weeks	Colon	341	533
3	3.PM2	P.magnus	M	6 weeks	Colon	148	455
3	3.SPF	SPF	M	6 weeks	Spleen	291	1368
4	4.Cr1	C. ramosum	M	6 weeks	Colon	150	584
4	4.Cr2	C. ramosum	M	6 weeks	Colon	123	638
4	4.EcN1	E. coli	M	6 weeks	Colon	92	507
4	4.EcN2	E. coli	M	6 weeks	Colon	160	791
4	4.GF1	---	M	6 weeks	Colon	84	318
4	4.GF2	---	M	6 weeks	Colon	65	654
4	4.KifCD1	E. coli mutant KfiCD	M	6 weeks	Colon	31	842
4	4.KifCD2	E. coli mutant KfiCD	M	6 weeks	Colon	136	750
4	4.Pm1	P.magnus	M	6 weeks	Colon	33	808
4	4.Pm2	P.magnus	M	6 weeks	Colon	32	757
6	6.Cr1	C. ramosum	M	6 weeks	Colon	207	146
6	6.Cr2	C. ramosum	M	6 weeks	Colon	185	240
6	6.EcN1	E. coli	M	6 weeks	Colon	216	317
6	6.EcN2	E. coli	M	6 weeks	Colon	287	417
6	6.GF1	---	M	6 weeks	Colon	55	137
6	6.GF2	---	M	6 weeks	Colon	55	148
6	6.KifCD1	E. coli mutant KfiCD	M	6 weeks	Colon	78	178
6	6.SPF1	SPF	M	6 weeks	Colon	666	362
6	6.SPF2	SPF	M	6 weeks	Colon	95	112
6	6.Cr1	C. ramosum	M	6 weeks	Spleen	204	893
6	6.Cr2	C. ramosum	M	6 weeks	Spleen	179	957
6	6.EcN1	E. coli	M	6 weeks	Spleen	220	989
6	6.EcN2	E. coli	M	6 weeks	Spleen	276	912
6	6.GF1	---	M	6 weeks	Spleen	260	932
6	6.GF2	---	M	6 weeks	Spleen	202	902
6	6.KifCD1	E. coli mutant KfiCD	M	6 weeks	Spleen	217	891
6	6.KifCD2	E. coli mutant KfiCD	M	6 weeks	Spleen	219	892
6	6.SPF1	SPF	M	6 weeks	Spleen	210	941
6	6.SPF2	SPF	M	6 weeks	Spleen	233	906
