## Supplemental Table S2C for "Homeostatic, repertoire and transcriptional relationships between colon T regulatory cell subsets"

### Sheet: Vb.repert
S2C: Vb and Va region usage
(all mice combined)
	Colon
	Heios Treg	Rorg Treg	All Treg	Tconv	all.colon	all.spleen	GF	SPF
TRBV3	11.44	9.5	10.44	10.86	10.59	6.58	8.36	7.98
TRBV12-2+TRBV13-2	10.71	7.7	8.6	7.85	8.06	17.68	12.82	15.72
TRBV5	9.01	8.14	8.6	7	7.42	6.66	7.27	7.65
TRBV1	7.22	7	7.13	7.38	7.38	8.14	7.5	9
TRBV19	5.36	7.38	6.27	7.3	7.07	3.88	5.25	4.15
TRBV16	4.46	7.87	6.13	6.58	6.5	3.96	4.4	4.83
TRBV13-3	5.93	6.13	5.97	5.58	5.71	7.04	6.4	6.36
TRBV26	6.17	5.81	6.06	5.85	5.93	3.78	4.56	3.58
TRBV31	4.55	7.43	6.43	8.83	8.31	6.11	6.26	6.17
TRBV13-1	6.33	5.05	5.43	5.04	5.05	8.94	8.03	7.52
TRBV15	6.25	4.56	5.85	5.06	5.24	4	4.81	3.67
TRBV20	5.03	5.21	5.24	4.85	4.96	4.32	4.77	4.98
TRBV12-2	3.57	3.85	3.8	1.28	1.95	1.73	1.84	2.56
TRBV2	4.06	3.2	3.45	3.39	3.39	1.81	1.93	2.13
TRBV10	1.95	2.6	2.17	3.6	3.2	2.65	3.02	2.73
TRBV29	1.54	1.57	1.63	1.63	1.6	5.85	5.5	4.79
TRBV14	1.14	1.52	1.24	1.44	1.39	1.11	0.99	1.21
TRBV13-2	1.22	1.19	1.12	2.65	2.25	1.57	2.19	1.52
TRBV30	1.79	0.38	0.86	0.48	0.6	0.51	0.48	0.73
TRBV12-1	1.06	1.09	1.26	1.12	1.12	1.21	1.47	1.21
TRBV23	0.81	1.25	1.14	0.99	1.01	1.36	0.76	0.65
TRBV17	0.41	1.57	1.19	1.23	1.25	1.1	1.38	0.87
TRAV7D-2	5.33	5.24	5.06	4.01	4.21	4.5	5.2	3.78
TRAV6-6	2.04	4.54	3.52	3.45	3.44	3.85	3.92	3.94
TRAV13-1	2.58	2.79	2.62	3.92	3.71	3.15	3.33	3.57
TRAV4-4-DV10	5.15	3.2	3.85	2.53	2.81	2.84	2.71	3.76
TRAV6N-7	2.93	2.56	2.59	3.33	3.2	3.52	2.89	3.94
TRAV7-4	2.75	2.68	2.9	2.61	2.68	2.11	2.46	1.66
TRAV4D-4	3.91	2.62	2.95	2.41	2.56	2.9	2.93	2.28
TRAV9-1	2.31	2.33	2.49	2.48	2.46	0.76	1.12	1.61
TRAV13D-2	3.11	2.56	2.54	2.11	2.18	2.24	2.02	2.31
TRAV14N-3	1.42	2.85	2.1	2.43	2.39	1.73	2.33	1.45
TRAV12D-2	2.75	1.63	2.21	2.19	2.14	1.33	1.59	2.15
TRAV5D-4	1.42	2.1	1.9	2.43	2.19	0.98	0.68	1.97
TRAV9-4	1.95	1.51	1.62	2.7	2.43	0.69	1.34	0.96
TRAV7-3	3.11	1.51	2.28	1.88	1.95	1.38	1.31	2.02
TRAV21-DV12	1.78	2.39	2.31	1.69	1.87	1.54	2.02	2.49
TRAV14D-1	1.69	1.69	1.77	2.22	2.09	1.64	1.62	2.12
TRAV4-2	1.78	2.15	1.87	2.06	2.05	0.77	0.53	1.32
TRAV10	1.24	2.33	2	1.81	1.87	1.7	2.55	1.04
TRAV3D-3	1.78	2.5	2	1.65	1.74	1.73	2.09	1.37
TRAV6-7-DV9	2.04	1.34	1.69	1.92	1.87	3.39	2.77	1.17
TRAV12-3	1.69	1.51	1.62	1.72	1.68	1.08	1.46	1.58
TRAV6-5	0.98	1.63	1.44	1.9	1.74	1.44	1.34	1.53
TRAV4-3	1.42	1.46	1.49	1.79	1.71	1.54	1.28	2.28
TRAV16N	1.42	1.4	1.39	1.89	1.76	1.41	1.84	1.61
TRAV14D-3-DV8	1.24	1.28	1.13	2.06	1.78	0.81	0.87	1.53
TRAV7-5	1.51	2.1	1.98	1.09	1.32	2.29	1.84	1.37
TRAV14D-2	0.89	1.22	1.08	1.88	1.68	0.86	1.21	1.14
TRAV7D-4	1.95	1.28	1.36	1.56	1.55	0.52	0.72	0.91
TRAV12-2	1.87	2.1	1.72	1.18	1.33	1.47	1.62	1.04
TRAV14-2	1.15	1.63	1.49	1.37	1.37	1.23	1.93	0.93
TRAV14-3	0.71	1.8	1.31	1.35	1.36	0.66	0.78	0.52
TRAV5-4	1.07	2.1	1.54	1.1	1.23	1.05	1.68	0.96
TRAV10N	1.95	1.46	1.46	1.1	1.16	0.59	0.5	1.17
TRAV19	1.95	1.16	1.39	0.95	1.08	0.96	1.03	1.89
TRAV8N-2	1.33	1.46	1.49	0.85	1.02	0.82	1.31	0.8
TRAV7D-3	2.04	0.87	1.33	0.99	1.09	0.83	0.81	1.17
TRAV10D	1.15	0.7	0.95	1.35	1.22	0.6	0.93	1.32
TRAV7-1	1.15	1.51	1.39	0.85	0.95	0.33	0.47	0.65
TRAV17	1.6	1.28	1.51	0.61	0.86	0.47	0.62	0.75
TRAV12D-3	1.07	0.64	0.98	1.14	1.11	1.15	1.56	1.09
TRAV9N-4	0.27	0.81	0.82	1.28	1.19	0.43	0.37	0.44
TRAV3-3	0.89	0.58	0.59	1.41	1.15	0.03	0.68	0
TRAV7D-5	0.8	0.81	0.87	1.02	1	0.93	0.68	1.37
TRAV13-2	0.8	1.4	1.28	0.55	0.74	0.94	0.81	0.54
TRAV13-4-DV7	0.89	1.11	0.95	0.8	0.85	0.89	0.93	0.98
TRAV8D-1	0.8	0.41	0.59	1.16	0.99	0.7	0.81	0.93
TRAV14-1	0.71	0.7	0.74	0.97	0.93	1.03	1.28	0.75
TRAV9-2	0.53	0.81	0.8	0.9	0.91	0.59	0.84	0.73
TRAV5-1	0.98	0.52	0.69	0.87	0.81	0.56	0.72	0.65
TRAV6-4	0.53	0.76	0.67	0.85	0.82	0.62	0.53	0.54
TRAV4D-3	1.15	0.81	0.82	0.62	0.69	0.62	0.59	0.47
TRAV6D-4	0.71	0.41	0.62	0.8	0.73	0.45	0.53	0.65
TRAV7N-6	0.8	0.58	0.8	0.57	0.65	0.81	0.68	0.65
TRAV9D-2	0.53	0.52	0.49	0.85	0.74	0.17	0.19	0.49
TRAV8-1	0.98	0.35	0.62	0.7	0.7	0.91	1.12	0.73
TRAV13N-1	0.53	1.16	0.85	0.46	0.54	0.74	0.25	0.49
TRAV8D-2	0.62	0.52	0.64	0.61	0.6	0.48	0.19	1.09
TRAV16	0.62	0.7	0.67	0.57	0.59	0.54	0.9	0.23
TRAV6N-6	0.27	0.87	0.62	0.57	0.61	0.48	0.53	0.49
TRAV3-1	1.07	0.23	0.56	0.47	0.47	0.01	0.12	0
TRAV12-1	0.53	0.12	0.36	0.63	0.56	0.57	0.62	0.47
TRAV6-3	0.27	0.29	0.33	0.65	0.59	0.61	0.72	0.57
TRAV12D-1	0.27	0.29	0.39	0.46	0.43	0.27	0.31	0.28
TRAV6-1	0.8	0.35	0.54	0.27	0.34	0.19	0.19	0.41
TRAV11	0.18	0.47	0.28	0.5	0.48	17.66	10.36	12.07	iNKT V region
TRAV1	0.36	0.41	0.41	0.37	0.38	0.5	0.59	0.62
TRAV7-6	0.18	0.35	0.33	0.44	0.45	0.84	0.84	0.62
TRAV6-2	0.09	0.23	0.15	0.61	0.48	0.46	0.53	0.41
TRAV9D-1	0.27	0.52	0.41	0.34	0.35	0.31	0.44	0.21
TRAV9D-3	0.27	0.29	0.46	0.28	0.35	0.4	0.4	0.21
TRAV15D-1-DV6D-1	0.27	0.81	0.56	0.18	0.3	0.16	0.09	0.23
TRAV2	0.36	0.12	0.21	0.34	0.33	0.32	0.22	0.26
TRAV7N-4	0.18	0.47	0.33	0.16	0.22	0.09	0.16	0.1
TRAV13N-4	0.44	0.47	0.33	0.14	0.23	0.27	0.22	0.26
TRAV13D-1	0.18	0.23	0.18	0.29	0.24	0.41	0.59	0.23
TRAV16D-DV11	0.18	0.29	0.23	0.22	0.24	0.19	0.06	0.16
TRAV3-4	0.09	0.06	0.1	0.26	0.22	0.06	0.03	0.26
TRAV6D-5	0.18	0.06	0.08	0.27	0.23	0.32	0.31	0.13
TRAV13D-4	0.09	0.17	0.26	0.08	0.12	0.16	0.09	0.03
TRAV6N-5	0.18	0.06	0.13	0.19	0.17	0.29	0.19	0.36
TRAV13N-3	0	0.17	0.1	0.19	0.17	0.31	0.22	0.13
TRAV13D-3	0.18	0.23	0.18	0.09	0.11	0.15	0.19	0.13
TRAV15-2-DV6-2	0.09	0.06	0.13	0.1	0.11	0.11	0.09	0.1
TRAV7-2	0.27	0.12	0.13	0.04	0.06	0.09	0.06	0.08
TRAV15-1-DV6-1	0.27	0	0.1	0.07	0.07	0.07	0.03	0.05
TRAV6D-3	0	0.06	0.08	0.09	0.08	0.18	0.28	0.13
TRAV15D-2-DV6D-2	0	0.06	0.08	0.07	0.07	0.12	0.09	0.1
TRAV6D-7	0	0.06	0.08	0.04	0.05	0.04	0	0.03
TRAV18	0.18	0	0.05	0.03	0.03	0.01	0.09	0.03
TRAV9D-4	0	0	0	0.02	0.02	0.03	0.03	0
