## Supplemental Table S2D for "Homeostatic, repertoire and transcriptional relationships between colon T regulatory cell subsets"

### Sheet: Vb.repert
S2D: Deletion and N region diversity in TCRa and TCRb VDJ joins
Number of nucleotides deleted at the joined extremities and of N nucleotides added; determined from 40 randomly picked sequences per group)
Values are Mean of bases, +/- SD
	Colon					Spleen
	Helios Treg	Rorg Treg	Tconv act.	Tconv naïve		Treg	Tconv
TRAV deletion	2.18 +/- 2.2	2.68 +/- 2.35	1.89 +/- 2.08	2.65 +/- 2.5		2.60 +/- 2.37	1.80 +/- 21.94
TRAJ deletion	3.28 +/- 2.55	3.53 +/- 2.77	2.65 +/- 2.39	2.58+/- 2.62		3.33 +/- 2.69	2.80 +/- 2.37
Total TRA N added	2.92 +/- 2.60	2.28 +/- 2.15	2.43 +/- 2.26	2.31 +/- 2.54		2.83 +/- 2.60	21.95 +/- 1.96
TRBV deletion	2.58 +/- 2.15	2.75 +/- 2.32	3.00 +/- 2.56	3.00 +/- 2.32		2.68 +/- 2.18	2.75 +/- 2.50
TRBJ deletion	3.48 +/- 2.56	3.23 +/- 2.43	2.79 +/- 2.27	2.68 +/- 2.64		2.93 +/- 2.36	2.30 +/- 2.71
Total TRB N added	1.58 +/- 1.72	2.38 +/- 1.94	2.33 +/- 2.16	2.73 +/- 2.17		2.58 +/- 2.56	2.15 +/- 2.07
