## Supplemental Table S2E for "Homeostatic, repertoire and transcriptional relationships between colon T regulatory cell subsets"

### Sheet: TabS6E
S2E: Repeated clonotypes in colon CD4+ T cells, with the number of occurences in different cell-types)
(only clonotypes with >3 occurences are listed)
Clonotype (Va.CDR3a.Vb.CDR3b)	Mouse	Naive	Act.Tconv	DN.Treg	DP.Treg	Helios.Treg	Rorg.Treg
TRAV4-2.CAVEAANTGKLTF.TRBV26.CASSQGRTLYF	3.EcN1	0	78	0	0	1	2
TRAV13-1.CALVSGGSNYKLTF.TRBV31.CAWTNEQYF	3.EcN2	0	73	0	0	0	0
TRAV6-7-DV9.CALSDTEGADRLTF.TRBV23.CSSSLGGYAEQFF	7.EcN1	8	48	0	0	0	0
TRAV7D-4.CAASEHGYQNFYF.TRBV1.CTCSAWGGGQNTLYF	3.EcN1	0	47	0	0	0	1
TRAV13-1.CALVSGGSNYKLTF.TRBV31.CAWTRLGGRTETLYF	3.EcN2	0	44	0	0	0	1
TRAV6-7-DV9.CALRPSPGNTGKLIF.TRBV26.CASSRDWGAETLYF	3.EcN1	0	37	0	0	0	0
TRAV9-4.CAVSAHNYAQGLTF.TRBV16.CASSLENSPLYF	3.EcN1	0	34	0	0	0	0
TRAV6N-7.CALGSNYQLIW.TRBV15.CASSLTGGAGAETLYF	6.EcN2	4	23	0	0	0	0
TRAV14-3.CAAITGANTGKLTF.TRBV3.CASSSDRDEQYF	3.CR2	3	19	0	0	1	0
TRAV6-4.CALAGNTGKLIF.TRBV3.CASSLGNSQNTLYF	3.EcN1	0	20	0	0	0	0
TRAV12-2.CALSESGGSKLTF.TRBV16.CASSLGQYEQYF	3.EcN1	0	17	0	0	0	0
TRAV4-2.CAALSGGNYKPTF.TRBV12-2+TRBV13-2.CASGGHSSQNTLYF	3.EcN1	0	16	0	0	0	0
TRAV16N.CAMRANSGTYQRF.TRBV12-2+TRBV13-2.CASGVDWGDTGQLYF	3.EcN1	0	16	0	0	0	0
TRAV8N-2.CATFRLLE.TRBV31.CAWTNEQYF	3.EcN2	0	15	0	0	0	0
TRAV14N-3.CAASKTNTGKLTF.TRBV10.CASSHGETLYF	3.CR2	1	13	0	0	0	0
TRAV19.CAAGGNTGNYKYVF.TRBV13-3.CASSEGLGGTETLYF	6.SPF1	0	0	3	2	0	8
TRAV7-1.CAVRNNNAGAKLTF.TRBV12-2+TRBV13-2.CASGARDRGSGNTLYF	6.SPF1	0	1	1	5	5	1
TRAV16.CAMRVNTGYQNFYF.TRBV3.CASSLTGSYEQYF	3.GF2	1	12	0	0	0	0
TRAV14D-2.CAAKSNYNVLYF.TRBV1.CTCSADRNRGNSPLYF	3.EcN1	0	13	0	0	0	0
TRAV8N-2.CATSDTYKVIF.TRBV5.CASSQDEGSPLYF	4.GF1	0	0	7	0	1	4
TRAV6-6.CALGPPEGVLYF.TRBV15.CASSAGGYEQYF	3.EcN2	0	12	0	0	0	0
TRAV12-3.CALRRQGTGSKLSF.TRBV13-3.CASSPGQYEQYF	3.EcN1	0	11	1	0	0	0
TRAV4-4-DV10.CAADSGGSNAKLTF.TRBV20.CGASRANTEVFF	6.SPF1	0	0	1	2	0	8
TRAV4D-4.CAAEATGGNYKPTF.TRBV3.CASSSRDWGGEQYF	6.EcN1	0	11	0	0	0	0
TRAV8D-2.CATDAGYQNFYF.TRBV3.CASSILTGGQDTQYF	4.Cr2	0	11	0	0	0	0
TRAV7-5.CAVSSNYGNEKITF.TRBV26.CASSLGAEQFF	4.GF1	0	2	2	1	3	3
TRAV3-1.CAVSEGMGYKLTF.TRBV26.CASSPGLSQNTLYF	4.Cr1	0	1	0	0	0	10
TRAV9-1.CAVSALWSNYNVLYF.TRBV13-1.CASSPGLGGRGAEQFF	4.Cr2	0	0	3	0	0	8
TRAV12-2.CALRNSGGSKLTF.TRBV16.CASSLEGTGEVFF	3.EcN1	0	11	0	0	0	0
TRAV16N.CAMRHSNSAGNKLTF.TRBV23.CSSTQEDTQYF	3.CR2	0	11	0	0	0	0
TRAV13-1.CALEPTNAYKVIF.TRBV15.CASSLGLGGAETLYF	7.Cr2	10	0	0	0	0	0
TRAV13-1.CALDGSSGNKLIF.TRBV15.CASSLTGGAGAETLYF	6.EcN2	3	7	0	0	0	0
TRAV5D-4.CAASGYNQGKLIF.TRBV3.CASSRDISNERLFF	4.Cr2	0	10	0	0	0	0
TRAV14N-3.CAAGVNTGNYKYVF.TRBV13-3.CASSERDIYEQYF	3.EcN1	0	10	0	0	0	0
TRAV8N-2.CATFRLLE.TRBV31.CAWTRLGGRTETLYF	3.EcN2	0	10	0	0	0	0
TRAV7D-3.CAPPDTYKVIF.TRBV30.CSSRDRGRAEQFF	3.Kif2	0	0	2	0	1	7
TRAV8D-1.CATDSGSFNKLTF.TRBV5.CASSQDKGGNERLFF	7.EcN2	3	6	0	0	0	0
TRAV7-3.CAVTTGNTRKLIF.TRBV5.CASSQGGGGQNTLYF	4.EcN2	0	3	2	0	0	4
TRAV9-1.CAVSASTYKVIF.TRBV16.CASSLGGSSYEQYF	4.Cr1	0	9	0	0	0	0
TRAV3-1.CAVSEGAKLTF.TRBV26.CASSLSGWQNTLYF	4.EcN2	0	4	4	0	0	1
TRAV17.CALEGQGTGSKLSF.TRBV1.CTCSAGLGANTGQLYF	3.CR1	0	1	1	2	2	3
TRAV7-1.CAVMGTYKVIF.TRBV14.CASRPGLVNQDTQYF	3.CR1	0	0	0	0	9	0
TRAV12D-3.CATGNYKYVF.TRBV26.CASSLRDWGLSQNTLYF	3.EcN1	0	9	0	0	0	0
TRAV7-4.CAASDVNTGNYKYVF.TRBV26.CASSRGTGGYAEQFF	3.CR1	0	0	1	0	8	0
TRAV8N-2.CDTYKVIF.TRBV13-3.CASSDRGNYAEQFF	3.PM1	0	0	0	0	8	1
TRAV9N-4.CALRPSGYNKLTF.TRBV19.CASSHRLGGSSYEQYF	3.EcN1	0	9	0	0	0	0
TRAV7-3.CAVSPNYNQGKLIF.TRBV15.CASSLGFEQYF	3.CR1	0	0	3	0	4	2
TRAV7-4.CAASSGTGGYKVVF.TRBV30.CSSREQGNTEVFF	7.EcN1	0	8	0	0	0	0
TRAV4D-4.CAAESAGNKLTF.TRBV13-3.CASSDSNERLFF	6.Cr2	6	2	0	0	0	0
TRAV9N-4.CAVPYQGGRALIF.TRBV13-3.CASGQGGNTLYF	4.EcN2	0	0	4	0	4	0
TRAV14D-3-DV8.CAASGNNYAQGLTF.TRBV20.CGARDTGQLYF	3.Kif1	1	7	0	0	0	0
TRAV10..TRBV16.CASSLENSPLYF	3.EcN1	0	8	0	0	0	0
TRAV7-5.CAVNNAGAKLTF.TRBV13-1.CASSEGGNSDYTF	6.EcN2	0	0	1	1	0	5
TRAV6-7-DV9.CALSSNYGNEKITF.TRBV15.CASRATGRNTEVFF	6.EcN2	0	1	0	0	0	6
TRAV10D.CAASMAYGNEKITF.TRBV13-3.CASSYRDWGDTQYF	6.SPF1	0	0	1	0	2	4
TRAV10N.CAFNNNNAPRF.TRBV3.CASSSDWGRAEQFF	6.SPF1	0	0	0	0	1	6
TRAV4-3.CAAGTRNMGYKLTF.TRBV3.CASKGGVNQDTQYF	6.SPF1	0	6	0	0	0	1
TRAV7D-2.CAASTGGYKVVF.TRBV12-2+TRBV13-2.CASGALRGGNTEVFF	3.EcN1	0	7	0	0	0	0
TRAV9N-4.CALSGTGNTGKLIF.TRBV1.CTCSGLGGHDQNTLYF	3.EcN2	0	7	0	0	0	0
TRAV6N-6.CALSPSGYNKLTF.TRBV10.CASSSTGGAETLYF	3.EcN1	0	7	0	0	0	0
TRAV9-4.CAVRGSNTNKVVF.TRBV26.CASSLKNTGQLYF	3.EcN1	0	7	0	0	0	0
TRAV7D-2.CAARNTNTGKLTF.TRBV12-2+TRBV13-2.CASGDTGGTNTLYF	3.EcN2	0	7	0	0	0	0
TRAV6-7-DV9.CALILTNSAGNKLTF.TRBV5.CASSQDRDTQYF	7.EcN1	1	5	0	0	0	0
TRAV12D-3.CALTRGSALGRLHF.TRBV13-1.CASSDSDNSPLYF	7.SPF2	4	2	0	0	0	0
TRAV4-4-DV10.CAAEDSNYQLIW.TRBV12-2.CASSLDTPNSDYTF	7.EcN1	0	6	0	0	0	0
TRAV10N.CAASGRGTGSNRLTF.TRBV13-3.CASSDKADYEQYF	6.Cr2	1	5	0	0	0	0
TRAV6-6.CALAATGGNNKLTF.TRBV3.CASSSDRGNTEVFF	6.GF1	3	3	0	0	0	0
TRAV12D-2.CALKGYSNNRLTL.TRBV13-3.CASSGGGRDEQYF	6.SPF1	0	0	0	1	0	5
TRAV21-DV12.CILRRYNAGAKLTF.TRBV3.CASSLEGRQNTLYF	6.Cr2	0	0	1	2	3	0
TRAV5D-4.CAALNTGNYKYVF.TRBV13-1.CASSDRGRGERLFF	6.SPF1	2	4	0	0	0	0
TRAV7-3.CAATTGNTRKLIF.TRBV5.CASSQAGGGQNTLYF	4.EcN2	0	1	1	0	0	4
TRAV6-1.CVLGYTYKVIF.TRBV2.CASSQEGALSAETLYF	4.KifCD2	0	1	2	0	0	3
TRAV7D-2.CAAYNTNTGKLTF.TRBV13-3.CASSDGTSGNTLYF	4.KifCD2	0	0	2	0	4	0
TRAV13-1.CARRNNNPRF.TRBV19.CASSSRLYEQYF	3.EcN2	0	6	0	0	0	0
TRAV4D-3.CAAINSGTYQRF.TRBV19.CASRHRSSAETLYF	3.EcN1	0	6	0	0	0	0
TRAV14D-1.CAAGKNSNNRIFF.TRBV5.CASSQDPQANTGQLYF	3.EcN1	0	6	0	0	0	0
TRAV7D-2.CAAEITGNTGKLIF.TRBV5.CASSPRGPEQYF	3.EcN1	0	6	0	0	0	0
TRAV13N-1.CAIASSSFSKLVF.TRBV1.CTCSGLGDTQYF	3.EcN1	0	6	0	0	0	0
TRAV4D-3.CAAAYSRIFF.TRBV15.CASSLLGNTGQLYF	3.CR1	0	1	1	0	0	4
TRAV7-5.CAVMDYANKMIF.TRBV15.CASSEAANTGQLYF	3.EcN2	0	6	0	0	0	0
TRAV9N-4.CALRSSGGNYKPTF.TRBV31.CAWSQGGSDYTF	3.EcN1	0	6	0	0	0	0
TRAV14N-3.CAASLHNQGKLIF.TRBV13-3.CASSEGTGGLEQYF	3.EcN1	0	6	0	0	0	0
TRAV14-1.CAAREFSGSWQLIF.TRBV5.CASSQEGGSAETLYF	7.GF1	0	5	0	0	0	0
TRAV6N-7.CALGVGNSGTYQRF.TRBV31.CAWSLVGEEQYF	7.EcN1	1	4	0	0	0	0
TRAV13D-2.CAIDSGSWQLIF.TRBV29.CASSTGTGGTEVFF	7.GF1	4	1	0	0	0	0
TRAV4-4-DV10.CAAARGSALGRLHF.TRBV10.CASSWTGGNQDTQYF	6.Cr2	4	1	0	0	0	0
TRAV17.CALEGSSSFSKLVF.TRBV19.CASKSTANTGQLYF	6.SPF1	0	1	0	0	0	4
TRAV12D-3.CALSEGNNYAQGLTF.TRBV12-2+TRBV13-2.CASVDQNSGNTLYF	6.Cr1	1	0	0	0	0	4
TRAV9-4.CAVRFTGSGGKLTL.TRBV3.CASSLGGREAPLF	6.EcN2	0	5	0	0	0	0
TRAV10.CAARNNAGAKLTF.TRBV13-1.CASSPGTYAEQFF	6.EcN1	1	0	0	0	0	4
TRAV4-4-DV10.CAAEATGGNNKLTF.TRBV20.CGAGVAGNTLYF	6.EcN2	0	5	0	0	0	0
TRAV4-4-DV10.CAAEDTGNYKYVF.TRBV30.CSSSDRGQNTLYF	6.SPF2	0	0	0	0	1	4
TRAV7D-2.CAASGDSNYQLIW.TRBV15.CASSGQPANTEVFF	6.SPF2	0	5	0	0	0	0
TRAV8N-2.CATDATNTGKLTF.TRBV15.CASSLGGANTEVFF	6.SPF1	0	0	2	1	0	2
TRAV6N-7.CALGANYGNEKITF.TRBV15.CASRLTGKNTEVFF	6.EcN1	0	5	0	0	0	0
TRAV12D-2.CALSGDNNRIFF.TRBV13-3.CASSGGGRDEQYF	6.SPF1	0	0	0	0	0	5
TRAV12-3.CALSSGGNYKPTF.TRBV12-2+TRBV13-2.CASGRRDRAETLYF	6.SPF1	0	0	0	1	1	3
TRAV7D-3.CAKTNSAGNKLTF.TRBV31.CAWSLERANSDYTF	6.SPF1	0	1	0	1	2	1
TRAV14-2.CAASEPNTGKLTF.TRBV20.CGASSGVSYEQYF	6.EcN1	0	1	2	0	0	2
TRAV7N-6.CAVRAGGYKVVF.TRBV20.CGARAGYAEQFF	6.Cr2	0	5	0	0	0	0
TRAV6-1.CVLAPTNSAGNKLTF.TRBV3.CASSHRDRGNERLFF	6.SPF1	0	0	0	1	1	3
TRAV10D.CAASLNNYAQGLTF.TRBV5.CASSPGQGGNTLYF	6.SPF1	0	5	0	0	0	0
TRAV5D-4.CAASSGGSNYKLTF.TRBV31.CAWTGGHERLFF	6.SPF1	0	0	0	1	4	0
TRAV7-4.CAASEQGNYNVLYF.TRBV13-3.CASRQGANSDYTF	4.GF1	0	0	3	0	0	2
TRAV7-4.CAASDRNNYAQGLTF.TRBV3.CASSSDSSYEQYF	4.Cr1	0	0	0	0	0	5
TRAV9-1.CAVSARMSNYNVLYF.TRBV12-2+TRBV13-2.CASGDGVQGQNTLYF	4.KifCD2	0	2	0	0	0	3
TRAV12D-2.CALSYTYKVIF.TRBV2.CASSQDRGREDTQYF	4.Cr1	0	0	2	0	0	3
TRAV7D-3.CAVSIGGTYQRF.TRBV12-2.CASSLGGGQDTQYF	4.Cr2	0	0	3	0	2	0
TRAV12-1.CALSDRNSNNRIFF.TRBV1.CTCSADPISAETLYF	4.KifCD2	2	3	0	0	0	0
TRAV21-DV12.CILRVDQGGSAKLIF.TRBV20.CGARDWGNTGQLYF	3.PM1	0	0	1	0	4	0
TRAV7D-2.CAASDNTNTGKLTF.TRBV13-3.CASSEFSGGFSYEQYF	3.EcN1	0	5	0	0	0	0
TRAV7-4.CAASEQATASLGKLQF.TRBV14.CASSLQGSAETLYF	3.SPFSpl	5	0	0	0	0	0
TRAV19.CAAGRGSGGSNYKLTF.TRBV31.CAWSPGTHSGNTLYF	3.EcN1	0	5	0	0	0	0
TRAV13-2.CAIASSSFSKLVF.TRBV31.CAWSRDNTEVFF	3.Kif2	0	1	0	0	4	0
TRAV7-4.CAASGGTGSNRLTF.TRBV13-1.CASSGDRTYAEQFF	3.EcN2	0	5	0	0	0	0
TRAV14-1.CAASPDYNQGKLIF.TRBV12-1.CASSWTGQNTLYF	3.EcN1	0	4	0	0	0	1
TRAV7-4.CAASGGTGSNRLTF.TRBV10.CASSYDRIYAEQFF	3.EcN2	0	5	0	0	0	0
TRAV13N-4.CAMRGTNTGKLTF.TRBV13-3.CASSSGAEQFF	3.Kif2	0	1	0	0	1	3
TRAV5D-4.CAASRTGNTGKLIF.TRBV26.CASSLTNSDYTF	3.Kif2	0	5	0	0	0	0
TRAV10D.CAARKASGSWQLIF.TRBV31.CAWRWGGPSAETLYF	3.EcN1	0	5	0	0	0	0
TRAV17.CALESQGGRALIF.TRBV13-1.CASSPGEDTQYF	3.PM1	0	5	0	0	0	0
TRAV6N-7.CALGGTGGYKVVF.TRBV17.CASSRGQGRYAEQFF	3.EcN2	0	5	0	0	0	0
TRAV4D-4.CAARTGGYKVVF.TRBV10.CASSSGNSYEQYF	3.EcN1	0	5	0	0	0	0
TRAV14-3.CAASKQGTGSKLSF.TRBV31.CAWSGGGSSQNTLYF	3.EcN1	0	5	0	0	0	0
TRAV12-2.CALSDDGSSGNKLIF.TRBV19.CASSIDRGAETLYF	3.EcN2	0	5	0	0	0	0
TRAV6-4.CALVRTNAYKVIF.TRBV26.CASSPRGGAETLYF	7.Cr2	2	2	0	0	0	0
TRAV10.CAATMNYNQGKLIF.TRBV3.CASSLEGEQDTQYF	7.Cr2	4	0	0	0	0	0
TRAV6N-7.CALGLSNYNVLYF.TRBV10.CASSRLGAYEQYF	7.KifCD1	4	0	0	0	0	0
TRAV6N-7.CALGYNNNAPRF.TRBV30.CSSYWGSSAETLYF	7.Cr2	4	0	0	0	0	0
TRAV4D-4.CAAGASSGSWQLIF.TRBV13-1.CASSAGLGDSYEQYF	7.GF1	0	4	0	0	0	0
TRAV7-4.CAAYSNYQLIW.TRBV5.CASSATGGHSYEQYF	7.EcN1	0	4	0	0	0	0
TRAV13-1.CALGKANTNKVVF.TRBV12-2+TRBV13-2.CASGETISNERLFF	7.SPF2	2	2	0	0	0	0
TRAV7N-6.CAVTGTGGYKVVF.TRBV1.CTCSAGTTNTEVFF	7.SPF2	2	2	0	0	0	0
TRAV13D-2.CATRGSALGRLHF.TRBV31.CAWTGTGGYEQYF	7.EcN2	2	2	0	0	0	0
TRAV13-1.CALDTNAYKVIF.TRBV5.CASSQEPDSGNTLYF	6.Cr2	2	2	0	0	0	0
TRAV14D-1.CAAVRNTGNYKYVF.TRBV1.CTCSGTGRAEQFF	6.SPF1	0	0	1	0	1	2
TRAV7-1.CAVSRTSSGQKLVF.TRBV12-2+TRBV13-2.CASDHSYEQYF	6.EcN2	0	0	0	1	0	3
TRAV7D-2.CAASRASGSWQLIF.TRBV13-3.CASSGLFEQYF	6.Cr1	0	1	0	0	0	3
TRAV5D-4.CAARRGGSALGRLHF.TRBV12-2+TRBV13-2.CASGEEQYF	6.SPF1	0	4	0	0	0	0
TRAV6-5.CALGGYNQGKLIF.TRBV14.CASSLGGYYAEQFF	6.Cr1	3	1	0	0	0	0
TRAV3D-3.CAVSSYNQGKLIF.TRBV12-2+TRBV13-2.CASGGQGSGDTQYF	6.Cr1	0	0	0	0	0	4
TRAV8-1.CATDGTGNYKYVF.TRBV17.CASSRSRNYAEQFF	6.Cr1	1	3	0	0	0	0
TRAV3D-3.CAVSPQVVGQLTF.TRBV26.CASSPTGQEQYF	6.Cr1	1	3	0	0	0	0
TRAV7N-6.CAVRSGMGYKLTF.TRBV13-3.CASSQGRDSPLYF	6.EcN2	2	2	0	0	0	0
TRAV14D-2.CAASAHNNNAPRF.TRBV16.CASSHRANYAEQFF	6.SPF1	0	4	0	0	0	0
TRAV6-6.CAIVNTGNYKYVF.TRBV3.CASSDWGGYEQYF	6.SPF1	0	0	0	2	2	0
TRAV12-3.CALSEQGGSAKLIF.TRBV10.CASSWTGGRDTQYF	6.SPF1	0	0	0	0	4	0
TRAV4D-4.CAADQGGRALIF.TRBV1.CTCSADHSTGQLYF	6.EcN1	0	0	0	1	0	3
TRAV7N-6.CAVSPTGYQNFYF.TRBV3.CASSPGQGYEQYF	6.KifCD1	0	3	1	0	0	0
TRAV5D-4.CAAKHDSGYNKLTF.TRBV16.CASSPDWGQDTQYF	6.SPF1	0	0	0	0	2	2
TRAV12D-2.CALGANKMIF.TRBV12-2.CASSLDGQGDGNTLYF	6.SPF1	0	0	0	1	0	3
TRAV13D-2.CAIAGSGGSNAKLTF.TRBV12-2+TRBV13-2.CASGEETNTEVFF	6.SPF1	1	3	0	0	0	0
TRAV8D-2.CATKDTNAYKVIF.TRBV5.CASSQEAGNYAEQFF	6.SPF1	0	0	0	1	0	3
TRAV13D-1.CAMGNNAGAKLTF.TRBV5.CASSQEGPKDTQYF	6.EcN1	1	3	0	0	0	0
TRAV4-4-DV10.CAAGAITGNTGKLIF.TRBV26.CASSRTTNERLFF	6.Cr1	0	2	0	0	0	2
TRAV10N.CAAKDTGYQNFYF.TRBV31.CAWSLDNNSPLYF	6.SPF1	0	0	1	1	2	0
TRAV16D-DV11.CAMSGTGGYKVVF.TRBV15.CASRPGHNTGQLYF	6.EcN2	0	4	0	0	0	0
TRAV9-4.CAVRRNTYKVIF.TRBV13-3.CASSDNGVAEQFF	4.KifCD2	0	0	0	0	0	4
TRAV3-3.CAVNNYGNEKITF.TRBV5.CASSLTLANTEVFF	4.EcN1	0	4	0	0	0	0
TRAV7-1.CAVRSAGNKLTF.TRBV13-1.CASSPGTGGYEQYF	4.Cr2	0	1	0	0	0	3
TRAV9-1.CAVSPSNYNVLYF.TRBV16.CASSSLGQDTQYF	4.GF2	0	0	0	0	4	0
TRAV7-3.CAVEGNYQLIW.TRBV19.CASSPRQGGSPLYF	4.Pm2	0	4	0	0	0	0
TRAV13D-2.CAHRLSGSFNKLTF.TRBV1.CTCSAPSNQDTQYF	4.EcN1	0	0	0	0	0	4
TRAV17.CALEGQGTGSKLSF.TRBV1.CTCSAGLGTNTGQLYF	4.EcN2	0	0	3	0	1	0
TRAV12-2.CALTFTGSGGKLTL.TRBV3.CASSLDTEVFF	4.GF1	0	0	0	0	0	4
TRAV6-3.CAMRDRGNEKITF.TRBV31.CAWQTGGSETLYF	4.Cr2	0	4	0	0	0	0
TRAV4-2.CALAYQGGRALIF.TRBV3.CASSSTGGAETLYF	4.KifCD2	0	0	0	0	3	1
TRAV4-3.CAASGGNYKPTF.TRBV26.CASRGDTEVFF	4.Pm1	0	4	0	0	0	0
TRAV6N-7.CALGGGGTGGYKVVF.TRBV20.CGARETTNYAEQFF	3.EcN2	0	3	1	0	0	0
TRAV5D-4.CAARITGGNNKLTF.TRBV12-2+TRBV13-2.CASGDNREYEQYF	3.Kif2	0	4	0	0	0	0
TRAV14-2.CAASITGNTGKLIF.TRBV13-1.CASSDDRGTLYF	3.PM1	0	0	1	0	2	1
TRAV14-1.CAASNTNTGKLTF.TRBV14.CASRRGRLNTLYF	3.EcN1	0	4	0	0	0	0
TRAV6-6.CALGVNNYAQGLTF.TRBV5.CASSQEGNTEVFF	3.CR1	0	0	0	0	4	0
TRAV4-4-DV10.CALTGGNNKLTF.TRBV3.CASSPPGQGNERLFF	3.PM1	0	0	1	0	2	1
TRAV21-DV12.CILRVFNSGGSKLTF.TRBV31.CAWSPDWGGAGNTLYF	3.Kif2	0	0	0	0	1	3
TRAV5D-4.CAASGSSGSWQLIF.TRBV13-1.CASSDRGNTLYF	3.EcN1	1	3	0	0	0	0
TRAV16D-DV11.CAMREVRSGGSKLTF.TRBV26.CASSRGERLFF	3.CR1	0	0	0	0	2	2
TRAV14-3.CAPSNQGGSAKLIF.TRBV12-2+TRBV13-2.CASGDAGTNTLYF	3.CR1	0	4	0	0	0	0
TRAV13-2.CAIDGAKLTF.TRBV1.CTCSAGSNQDTQYF	3.CR2	0	4	0	0	0	0
TRAV13D-4.CAMELSNYNVLYF.TRBV13-3.CASSDSGTGGNTGQLYF	3.PM1	0	1	1	0	1	1
TRAV14D-1.CAASRNSNNRIFF.TRBV5.CASSQDPGQYEQYF	3.EcN1	0	4	0	0	0	0
TRAV6-7-DV9.CALSDLDSNYQLIW.TRBV1.CTCSGDWGAYEQYF	3.CR1	0	0	0	0	2	2
TRAV6-7-DV9.CALSSNYGNEKITF.TRBV15.CASRWTGRIYEQYF	3.EcN1	0	3	0	0	0	1
TRAV14N-3.CAASDTYKVIF.TRBV16.CASSLGTNTEVFF	3.PM1	0	0	1	0	3	0
TRAV3D-3.CAVSNTGNYKYVF.TRBV20.CGASDINYAEQFF	3.PM1	0	4	0	0	0	0
TRAV8D-2.CATDAGYSNNRLTL.TRBV16.CASSLGAGETLYF	3.EcN2	0	3	0	0	1	0
TRAV9-2.CVFARNNNPRF.TRBV26.CASSRGTGGYAEQFF	3.CR1	0	0	1	0	2	1
TRAV16N.CAMRANSGTYQRF.TRBV10.CASSYLGGQDTQYF	3.EcN1	0	4	0	0	0	0
TRAV6-6.CALGHQGGSAKLIF.TRBV19.CASNLGGYEQYF	3.SPFSpl	3	0	0	0	1	0
TRAV7-4.CAASGGTGSNRLTF.TRBV13-3.CASSDGHNYAEQFF	3.EcN1	0	4	0	0	0	0
TRAV13-1.CALESYGSSGNKLIF.TRBV3.CASRNYAEQFF	3.SPFSpl	2	2	0	0	0	0
TRAV5-4.CAAIYNTNTGKLTF.TRBV16.CASSLEGGIYEQYF	3.EcN1	0	4	0	0	0	0
TRAV12D-2.CALSESGGSKLTF.TRBV16.CASSQGQYEQYF	3.EcN1	0	4	0	0	0	0
TRAV17.CALRGTGNYKYVF.TRBV1.CTCSADKGADTQYF	3.EcN2	0	4	0	0	0	0
TRAV4-3.CAADNYAQGLTF.TRBV16.CASSFRDDTEVFF	3.EcN2	0	4	0	0	0	0
TRAV6N-7.CALGESSGSWQLIF.TRBV3.CASSLATVVYAEQFF	3.EcN2	0	3	1	0	0	0
