## Supplemental Table S2F for "Homeostatic, repertoire and transcriptional relationships between colon T regulatory cell subsets"

### Sheet: Table S6D colon clonos in splee
	Table S2F: Occurences of colon clonotypes in splenocytes of the same or different mice
	Number of colon clonotypes found in splenic CD4+ T cells (per mouse)
			Cr1	Cr2	EcN1	EcN2	SPF1	SPF2	GF1	GF2		Total colon clonotypes		% seen in Spleen
	Colon TCR clonotypes from mouse:	Cr1	26	0	0	0	1	2	2	1		383		6.78851
		Cr2	1	21	0	0	1	1	1	0		466		4.50644
		EcN1	0	1	18	1	0	0	0	1		573		3.14136
		EcN2	3	3	1	23	1	1	2	1		751		3.06258
		SPF1	0	0	0	0	31	0	0	0		1104		2.80797
		SPF2	1	0	0	0	0	6	1	1		218		2.75229
		GF1	0	1	0	0	0	1	10	0		207		4.83092
		GF2	1	1	0	0	1	0	0	15		220		6.81818
		Total splenic CD4+ cells tested	1097	1136	1209	1188	1151	1139	1192	1104				4.33853
