## Supplemental Table S2G for "Homeostatic, repertoire and transcriptional relationships between colon T regulatory cell subsets"

### Sheet: TableS6E splenocytes with colon
	Table S2G: number of splenic CD4+ T cells whose clonotype was detected in colonic T cells
	Number of splenic CD4+ T cells expressing clonotypes found in colon (per mouse)
			Cr1	Cr2	EcN1	EcN2	SPF1	SPF2	GF1	GF2
	Colon TCR clonotypes from mouse:	Cr1	38	0	0	0	1	2	2	1		383	3.46399
		Cr2	2	47	0	0	1	1	1	0		466	4.13732
		EcN1	0	1	57	1	0	0	0	1		573	4.71464
		EcN2	8	4	5	38	3	5	5	6		751	3.19865
		SPF1	0	0	0	0	39	0	0	0		1104	3.38836
		SPF2	1	0	0	0	0	9	1	1		218	0.790167	3.28219
		GF1	0	1	0	0	0	1	15	0		207	1.25839
		GF2	1	1	0	0	1	0	0	19		220	1.72101	1.4897
		Total splenic CD4+ cells tested	1097	1136	1209	1188	1151	1139	1192	1104
		% of CD4+ splenocytes	3.46399	4.13732	4.71464	3.19865	3.38836	0.790167	1.25839	1.72101
